# Lineage recording reveals dynamics of cerebral organoid regionalization

**DOI:** 10.1101/2020.06.19.162032

**Authors:** Zhisong He, Tobias Gerber, Ashley Maynard, Akanksha Jain, Rebecca Petri, Malgorzata Santel, Kevin Ly, Leila Sidow, Fátima Sanchís-Calleja, Stephan Riesenberg, J. Gray Camp, Barbara Treutlein

## Abstract

Diverse regions develop within cerebral organoids generated from human induced pluripotent stem cells (iPSCs), however it has been a challenge to understand the lineage dynamics associated with brain regionalization. Here we establish an inducible lineage recording system that couples reporter barcodes, inducible CRISPR/Cas9 scarring, and single-cell transcriptomics to analyze lineage relationships during cerebral organoid development. We infer fate-mapped whole organoid phylogenies over a scarring time course, and reconstruct progenitor-neuron lineage trees within microdissected cerebral organoid regions. We observe increased fate restriction over time, and find that iPSC clones used to initiate organoids tend to accumulate in distinct brain regions. We use lineage-coupled spatial transcriptomics to resolve lineage locations as well as confirm clonal enrichment in distinctly patterned brain regions. Using long term 4-D light sheet microscopy to temporally track nuclei in developing cerebral organoids, we link brain region clone enrichment to positions in the neuroectoderm, followed by local proliferation with limited migration during neuroepithelial formation. Our data sheds light on how lineages are established during brain organoid regionalization, and our techniques can be adapted in any iPSC-derived cell culture system to dissect lineage alterations during perturbation or in patient-specific models of disease.
