## Supplementary Table 1 for "Lineage recording reveals dynamics of cerebral organoid regionalization"

Organoid	Batch	Reporter	Analysis	Scarred Day	Scar Base Media**	Sequenced Day (Age)	Measured Cell Number*	% Barcoded Cells*	% Scarred Cells*	low nGene cutoff	Average nGenes	low/high nUMI cutoff	Average nUMI	low/high cutoff %Mito	Average %Mito
Org1	1	RFP	10x Gene Expression v3	15	Differentiation II Media	63	2196	33.29%	12.75%	1000	3257.643	3000/20000	8687.805	1/20	8.54%
Org2	2	GFP	10x Gene Expression v2	7	NIM	46	3317	47.15%	6.84%	1000	2431.075	2000/12000	5593.747	1/10	3.31%
Org3	1	RFP	10x Gene Expression v3	30	Differentiation II Media	63	4756	34.06%	2.31%	1000	2913.746	3000/20000	7052.323	1/20	7.23%
Org4	1	RFP	10x Gene Expression v3	15	Differentiation II Media	63	2629	29.94%	2.32%	1000	3317.246	3000/20000	8656.382	1/20	8.05%
Org5	1	RFP	10x Gene Expression v3	20	Differentiation II Media	63	3852	20.90%	5.24%	1000	3158.008	3000/20000	8157.183	1/20	7.50%
Org6	1	RFP	10x Gene Expression v3	20	Differentiation II Media	63	3187	28.49%	1.98%	600	2416.636	2000/10000	5436.032	1/20	8.26%
Org7	1	RFP	10x Gene Expression v3	30	Differentiation II Media	63	6580	25.26%	2.63%	1000	3047.658	3000/20000	7921.814	1/20	7.44%
Org8	2	GFP	10x Gene Expression v2	4	mTeSR1	32	3316	44.00%	3.26%	1000	2336.897	2000/10000	5204.548	1/5	2.83%
Org9	2	GFP	10x Gene Expression v2	4	mTeSR1	46	3712	23.57%	10.43%	1000	2275.987	2000/10000	5090.893	1/7	3.31%
Org10	2	GFP	10x Gene Expression v2	4	mTeSR1	46	2762	53.04%	1.99%	1000	2479.986	2000/10000	5605.278	1/7	3.01%
Org11	2	GFP	10x Gene Expression v2	7	NIM	32	5398	69.95%	18.01%	1000	2145.662	2000/10000	4853.544	1/7	3.31%
Org12	2	GFP	10x Gene Expression v2	7	NIM	46	2570	33.23%	7.98%	1000	2531.794	2000/12000	5925.971	1/10	2.89%
Org13	3	RFP	10x Gene Expression v3	15	Differentiation II Media	60	29274	19.95%	14.91%	500	2111.997	1000/20000	5448.061	1/25	8.92%
Org14	4	RFP	10x Visium v1	15	Differentiation II Media	62	2038	41.71%	N/A	N/A	5073.935	N/A	14455.49	N/A	2.13%
Org15	5	FUS:GFP	4D Nuclei Tracking	N/A	NIM	N/A	N/A	N/A	N/A	N/A	N/A	N/A	N/A	N/A	N/A
*Visium experiment reflects spots instead of cells
**Org15 was unscarred and cultured in NIM
