## Supplementary Table 5 for "Lineage recording reveals dynamics of cerebral organoid regionalization"

Primer Name	Assay	Sequence
10x_Root_RFP_F	scRNAseq amplified libraries	cggcacgctgatctacaagg
10x_Nest_RFP_F	scRNAseq amplified libraries	GTGACTGGAGTTCAGACGTGTGCTCTTCCGATCTgagttcaagaccatctacatggcc
10x_Root_GFP_F	scRNAseq amplified libraries	gacgacggcaactacaagacc
10x_Nest_GFP_F	scRNAseq amplified libraries	GTGACTGGAGTTCAGACGTGTGCTCTTCCGATCTaggtgaacttcaagatccgcc
10x_Universal_R	scRNAseq amplified libraries	CTACACGACGCTCTTCCGATCT
10x_Nest_Barcode_GFP_F	scRNAseq amplified libraries	GTGACTGGAGTTCAGACGTGTGCTCTTCCGATCTggatcactctcggcatgga
10x_Nest_Barcode_RFP_F	scRNAseq amplified libraries	GTGACTGGAGTTCAGACGTGTGCTCTTCCGATCTtggaacagtacgagcgctc
SeqPCR_GFP-code_F	bulk amplifed libraries (scar + barcode)	TCGTCGGCAGCGTCAGATGTGTATAAGAGACAGgaagaacggcatcaaggtga
SeqPCR_GFP-code_R	bulk amplifed libraries (scar + barcode)	GTCTCGTGGGCTCGGAGATGTGTATAAGAGACAGcagaagtcagatgctcaaggg
SeqPCR_GFP_F	bulk amplifed libraries (barcode)	TCGTCGGCAGCGTCAGATGTGTATAAGAGACAGgagaagcgcgatcacatgg
SeqPCR_GFP_R	bulk amplifed libraries (barcode)	GTCTCGTGGGCTCGGAGATGTGTATAAGAGACAGtgtccttccgagtgagagac
SeqPCR_RFP-code_F	bulk amplifed libraries (scar + barcode)	TCGTCGGCAGCGTCAGATGTGTATAAGAGACAGgaaggacggcggccacta
SeqPCR_RFP-code_R	bulk amplifed libraries (scar + barcode)	GTCTCGTGGGCTCGGAGATGTGTATAAGAGACAGagccagaagtcagatgctca
SeqPCR_RFP_F	bulk amplifed libraries (barcode)	TCGTCGGCAGCGTCAGATGTGTATAAGAGACAGtcccacaacgaggactacac
SeqPCR_RFP_R	bulk amplifed libraries (barcode)	GTCTCGTGGGCTCGGAGATGTGTATAAGAGACAGccctcccatatgtccttccg
Gibson_HygroDeletion_F	Step1 plasmid prep: Generation of Gibson vector backbone	cccttgagcatctgacttctg
Gibson_HygroDeletion_R	Step1 plasmid prep: Generation of Gibson vector backbone	TCActtgtacagctcgtccatgc
Gibson_backbone_barcode	Step1 plasmid prep: Barcode encoding ssDNA oligo for Gibson assembly	gacgagctgtacaagTGATCCWNNNNNNNNNWCCAAcccttgagcatctgacttctggctaataaaggaaa
Gibson_backbone_gGFP	Step2 plasmid prep: GFP gRNA encoding ssDNA oligo for CropSeq Gibson assembly	TGGAAAGGACGAAACACCGGGTGTTCTGCTGGTAGTGGTGTTTTAGAGCTAGAAATAGCAAGTTAAAATAAGGC
Gibson_backbone_gRFP	Step2 plasmid prep: RFP gRNA encoding ssDNA oligo for CropSeq Gibson assembly	TGGAAAGGACGAAACACCGGGTGTCCACGTAGTAGTAGCGTTTTAGAGCTAGAAATAGCAAGTTAAAATAAGGC
U6_F_Cloning_BshT1	Step2 plasmid prep: Amplification of U6, gRNA, scaffold from CropSeq plasmid	attgaaccggtgcgagggcctatttcccatgattc
U6_R_Cloning_Pae1	Step2 plasmid prep: Amplification of U6, gRNA, scaffold from CropSeq plasmid	ccccagcatgcctcagagagacccagtacaagca
